# A Plasmid Network from the Gut Microbiome of Semi-isolated Human Groups Reveals Unique and Shared Metabolic and Virulence Traits

**DOI:** 10.1101/2021.08.30.458253

**Authors:** Liliane Costa Conteville, Ana Carolina Paulo Vicente

**Affiliations:** Laboratório de Genética Molecular de Microrganismos, Instituto Oswaldo Cruz, Fundação Oswaldo Cruz, Rio de Janeiro, RJ, Brasil

**Keywords:** Gut microbiota, Shotgun Metagenome, Traditional Groups, Antibiotic Resistance Genes, Metal Resistance Genes, Hunter-gatherers, Functional Analysis, T6SS

## Abstract

The plasmidome, the set of plasmids in gut microbiomes, has the potential to contribute to the microbiome assembly, as well as human health and physiology. Nevertheless, this niche remains poorly explored, likely due to the difficulties attributed to mining mobile elements from complex environments such as microbiomes. In general, most microbiome studies focus on urban-industrialized groups, but here, we studied semi-isolated groups, which represent a link between the ancestral and modern human groups. Based on metagenomic data, we characterized their plasmidome, including the set of accessory genes and functions from the gut microbiome of the Hadza, Matses, Tunapuco, and Yanomami. In silico analyzes revealed unique plasmid clusters and gene functions for each human group related to their diet and lifestyle. In addition, network analysis revealed a dozen plasmid clusters shared by these distinct groups but that are also circulating in other niches worldwide. Moreover, in these microbiomes, there are novel and unique plasmids associated with their resistome and virulome. A resistome encompassing six antibiotic classes and multiple metals, and a virulome with type VI secretion systems were identified. Functional analysis revealed pathways associated with urban-industrialized groups, such as lipopolysaccharide biosynthesis that was characterized in the Hadza plasmidome. These results demonstrate the richness of features in the semi-isolated human groups’ plasmidome and provide a snapshot of the forces that are acting in their gut microbiome. Their plasmidomes also represent an important source of information with biotechnological and/or pharmaceutical potential.
