## Supplementary material for "A Plasmid Network from the Gut Microbiome of Semi-isolated Human Groups Reveals Unique and Shared Metabolic and Virulence Traits": Table

### Sheet: Sheet1
Network ID	Mobility	Groups	ARGs	Locality / Continent	Samples/ Hosts
A	Non-mobilizable	H/M/T	dfrf (Hadza)	Asia,Europe,N./S. America	Avian,Food,Human,Housefly,Livestock,Rat
B	Mobilizable	H/M	-	Eastern Asia,Europe,New Zealand,USA	Avian,Environment,Food,Human,Livestock,
C	Non-mobilizable	H/M	-	China,Europe,Islas Malvinas,USA	Avian,Human,Housefly,Livestock,Rat
D	Non-mobilizable	H/M	-	Denmark,Islas Malvinas	Rat
E	Non-mobilizable	H/Y	-	Africa,Asia,Australia,Europe,USA	Environment,Food,Human,Livestock,Rat,Sewage
F	Non-mobilizable	H/Y	tem, aph (Hadza) tem (Yano_BR)	China,France	Environment,Food
G	Mobilizable	H/Y	-	Africa,Asia,Australia,Europe,N. America	Avian,Environment,Human,Livestock
H	Mobilizable	H/Y	-	Africa,Australia,China,Europe,USA	Environment,Human,Swine
I	Mobilizable	H/Y	-	Europe,India,N. America,Trinidad and Tobago	Food,Human
J	Mobilizable	H/Y	-	Australia, Asia,Europe,S.America,USA	Avian,Canine,Environment,Human,Livestock,Sewage
K	Mobilizable	T/Y	-	Asia,Australia,Europa,USA	Avian,Environment,Human,Livestock,Mollusk
L	Mobilizable	T/Y	-	Africa,Asia,Australia,Europe,N. America	Avian,Canine,Environment,Food,Human,Livestock
M	Conjugative	M	fosA	Africa,Asia,Australia,Europe,USA	Avian,Canine,Human,Livestock,Panda
N	Mobilizable	M	ctx	Asia,Australia,Europe,Peru,USA	Human
O	Conjugative	H	aph, tet	Asia,Europe,N. America	Avian,Canine,Human,Livestock
P	Conjugative	T	ctx	Asia,Europe,USA	Avian,Human
Q	Mobilizable	T	tetB	Asia,Australia,Europe,N. America	Human,Livestock
R	Non-mobilizable	Y	tetU	-	-
S	Mobilizable	Y	tem	Argentina,Asia,Europe,Oceania,N. America	Avian,Canine,Human,Livestock
T	Mobilizable	Y	qnrB	Asia,Europe,N./S. America	Avian,Human
